# Sexually antagonistic co-evolution can explain female display signals and male sensory adaptations

**DOI:** 10.1101/2022.03.14.484300

**Authors:** R. Axel W. Wiberg, Rosalind L. Murray, Elizabeth Herridge, Varpu Pärssinen, Darryl T. Gwynne, Luc F. Bussière

**Affiliations:** Biological and Environmental Sciences, University of Stirling, Stirling, FK9 4LA, United Kingdom; Department of Biology, University of Toronto at Mississauga, Ontario, L5L 1C6, Canada; Department of Zoology, Stockholm University, Svante Arrhenius väg 18B, Stockholm, Sweden, 106 91; Health and Social Care Analytical Services, St Andrews House, Regent Road, Edinburgh, EH1 3DG, United Kingdom; Institut för Biologi och Miljövetenskap, University of Gothenburg, Box 451, Göteborg, Sweden, 405 30; Gothenburg Global Biodiversity Centre, University of Gothenburg, Box 451, Göteborg, Sweden, 405 30

## Abstract

The prevalence and diversity of female ornaments poses a challenge to evolutionary theory because males should prefer mates that spend resources on offspring rather than ornaments. Among dance flies, there is extraordinary variation in sexual dimorphism. Females of many species have conspicuous ornaments (leg scales and inflatable abdominal sacs). Meanwhile males of some species have exaggerated regions of their eyes with larger ommatidial facets that allow for regionally elevated photosensitivity and/or acuity. Here, we conduct a comparative study of these traits using both species descriptions available from the literature, as well as quantitative measures of eyes and ornaments from wild-caught flies. We show a conspicuous covariance across species between exaggerated male dorsal eye regions and the extent of female ornaments: species with highly ornamented females have males with more exaggerated eyes. We discuss this pattern in the context of competing hypotheses for the evolution of these traits and propose a plausible role for sexually antagonistic coevolution.
