## Supplementary material for "Sexually antagonistic co-evolution can explain female display signals and male sensory adaptations": table S3

### Sheet: Sheet1
species	CAD_source	CAD_ID	CAD_sequence	CAD_reference	COI_source	COI_ID	COI_sequence	COI_reference
Empis aestiva	literature		CCAATTTTTGGCATATGTTTGGGACATCAATTGTTGTCGACTGCAATAGGATGTAAAACTTACAAAATGAAATATGGTAATCGTGGTCATAACCTGCCCTGTATTCATCATGGAACTGGACGTTGTTTTATGACATCACAGAATCATGGATTTGCTGTTGATGCAAAAACATTACCCCAGAACTGGGAACCTCTTTTCACAAATGCGAATGATAACACAAATGAAGGAATTATACATAAAACAAAACCTTATTTTTCAGTTCAATTTCATCCTGAACATACAGCCGGTCCAGAAGATTTAGAATTACTTTTTGACGTTTTCTTAGAATCTGTTAAAGAAAAATTAATTGGAAATATTCAAAATAATAGTATTAAGCAAAATTTAATTGATAAACTGTCA…	Murray et al. 2020	bold		CACTTTATATTTTATTTTTGGAGCTTGAGCTGGTATAGTCGGGACTTCTCTAAGAATTCTTATTCGAATAGAATTAGGCCATCCAGGAGCTTTAATTGGGGATGATCAAATTTATAATGTTATTGTAACTGCTCATGCTTTTGTAATAATTTTCTTTATAGTTATACCTATTATAATCGGGGGATTTGGGAATTGATTAGTACCCCTAATGTTAGGAGCACCTGATATAGCTTTCCCACGAATAAATAATATAAGTTTTTGAATACTCCCCCCTTCCCTTACACTATTACTATCTAGTAGTATAGTAGAAAATGGAGCTGGAACAGGATGAACTGTTTACCCCCCTCTTTCTTCAGGAATTGCTCATGGTGGTGCATCAGTAGATTTAGCTATTTTTTC…	Jerome Moriniere
Empis barbatoides					genbank/bold	KC192963	TCGCAACAATGATTATTTTCAACTAATCATAAAGATATTGGCACATTGTACTTTATTTTTGGGGCTTGAGCAGGAATAGTAGGAACTTCCCTAAGAATTTTAATTCGAATAGAACTAGGACACCCCGGAGCCTTAATTGGAGATGACCAAATTTATAATGTAATCGTAACAGCCCATGCTTTTGTAATAATTTTTTTCATAGTAATACCCATTATAATTGGAGGATTCGGAAATTGATTAGTTCCTCTAATATTAGGAGCCCCCGATATAGCTTTCCCTCGAATAAATAATATAAGTTTTTGAATACTTCCCCCATCTTTAACTTTACTTTTATCTAGCAGAATAGTAGAAAATGGAGCAGGAACGGGTTGAACAGTTTACCCGCCCCTTTCATCAGGA…
Empis borealis	literature		CCAATTTTTGGAATATGTTTGGGTCATCAATTATTGTCCACTGCAATTGGTTGCAAAACTTATAAAATGAAATATGGTAATCGTGGACATAATCTTCCATGTATTCATCATGGAACTGGACGTTGTTTTATGACATCCCAGAATCATGGATTTGCTGTTGATGCAGACACATTACCAGATGAATGGGAAGCACTTTTTACGAATGCCAATGATAATACCAATGAAGGAATTATACACAAAACTAAACCCTACTTTTCTGTTCAATTTCATCCTGAACATACAGCTGGTCCAGAAGATTTAGAATTACTTTTTGATGTTTTTTTAGAGGTTGTTAAAGAAAATTTAAGTAAAAGTGTCAAAAAAATTAGTGTTAAACAAAATTTAATTGATAAACTATCT…	Murray et al. 2020	bold		AACATTATATTTTATTTTTGGGGCTTGGGCTGGAATAGTTGGAACTTCTTTAAGAATCTTAATTCGAATAGAGCTGGGCCACCCCGGGGCTTTAATCGGAGATGATCAAATTTATAATGTTATTGTTACAGCACACGCTTTTGTAATAATTTTTTTTATAGTAATGCCCATTATAATTGGAGGATTCGGAAATTGACTAGTGCCTTTAATATTGGGGGCCCCCGATATGGCCTTTCCCCGAATAAATAATATAAGTTTTTGAATACTTCCCCCATCTTTAACTTTACTATTATCTAGTAGTATAGTAGAAAATGGAGCTGGAACTGGTTGAACAGTTTACCCCCCCCTATCTTCTGGAATCGCCCACGGAGGGGCCTCTGTTGACTTAGCAATTTTTTC…	Terje Jonassen
Empis caudatula					bold		AACTTTATACTTTATTTTTGGGGCCTGAGCTGGAATAGTTGGAACTTCCTTAAGAATCCTTATTCGAATAGAATTAGGCCACCCCGGTGCTCTAATTGGAGACGACCAAATTTATAATGTAATTGTAACAGCCCATGCTTTTGTTATAATTTTTTTTATAGTAATACCCATTATAATTGGAGGATTTGGTAATTGACTAGTCCCCCTCATACTAGGAGCTCCTGATATAGCCTTCCCACGTATAAATAATATAAGTTTTTGAATATTACCCCCTTCTTTGACACTACTATTATCTAGCAGTATAGTAGAAAATGGGGCTGGAACAGGATGAACAGTATACCCCCCATTATCTTCAGGAATTGCTCATGGAGGAGCTTCTGTAGATCTGGCAATTTTTTC…	Emma Wahlberg
Empis chioptera	genbank	KP264671	TTGGTAATTATGGTGTGCCAACGGAAAGTGATGTAGATGAATTTGGTTTACCAAAACATTTTGAATGGATCGATGGTATATCAGTAGCTGGTTTAGTTGTTGGTGAAATATGTACAACACCATCGCATTGGCGACAAACACGCACATTATCGAAATGGATGGAAGATCAGGGAATACCTGGAATTAGTGATATCGATACCAGAGCGTTAACAAAAAAAATTCGTGAAAATGGTTCAATTTTAGGTAGAATTACATGTGAATTACCAAAACCAGATACGAGTTTAAATATTATGGATCCGAATAAAAGAAATTTGGTGGCAGAATGTTCAGTTAAAAAACCAATTGTTTATAATGCAAAGGGATCGCCAAGAATTTGTGCAATTGATTGTGGTTTGAAAT…	Watts et al. 2016	genbank/bold	KP264802	AAGATATTGGAACTTTATACTTTATTTTTGGGGCCTGAGCAGGAATAGTAGGAACTTCGTTAAGAATTCTTATTCGAATAGAATTAGGCCACCCAGGAGCATTAATTGGTGACGACCAAATCTATAACGTAATTGTAACAGCTCATGCTTTTGTAATAATTTTTTTTATAGTAATACCTATTATAATTGGTGGATTTGGTAATTGATTAGTTCCTCTTATATTAGGAGCACCTGATATAGCTTTCCCACGAATGAATAATATAAGTTTTTGAATGCTCCCCCCTTCTTTAACTTTATTATTATCTAGTAGTATAGTAGAGAATGGAGCTGGAACAGGTTGAACCGTATACCCCCCTTTATCATCTGGTATCGCCCATGGAGGAGCCTCTGTAGATTTAG…
Empis livida	genbank	KP264689	TATCCAGAATCAATGACAGATCGTTCATATCGTGATCAAATTTTAGTATTAACTTATCCAATGATTGGTAATTATGGTGTACCAACTGAAAATGAATTTGATATATATGGTTTACCAAAAAATTTCGAATGGATCGATGGTATATCAGTAGCTGGATTAGTTGTTGGTGAAATATGTACAACTCCATCACATTGGCGACAAACCCGTACCTTGTCAAAGTGGATGGAAGATAAAGGAATTCCTGGTATTAGTGATATTGATACCAGAGCATTAACAAAAAAAATCCGAGAAAATGGCAGTATTTTAGGTAGAATAACATATGAATTACCAAAATCAGATATGAAATTAAATTTTTTGGATCCKAATACAAGAAATTTAGTAGCAGAATGTTCAGTTAAA…	Watts et al. 2016	genbank/bold	KP264806	CATAAAGATATTGGCACTCTATATTTTATCTTCGGAGCTTGAGCCGGGATAGTAGGAACTTCATTAAGAATCCTAATCCGAATAGAACTAGGACACCCTGGTGCACTAATTGGAGATGATCAAATTTATAATGTAATCGTTACAGCCCACGCCTTTGTTATAATTTTTTTTATAGTAATACCTATCATAATTGGAGGATTTGGAAACTGACTAGTACCCCTTATATTAGGAGCCCCTGATATGGCCTTTCCCCGAATAAATAATATAAGATTTTGAATACTTCCTCCTTCATTAACACTACTTCTATCAAGAAGTATAGTAGAAAACGGAGCTGGAACAGGATGAACTGTTTATCCTCCTCTTTCTTCAGGAATTGCTCATGGGGGAGCTTCTGTAGAT…
Empis lucida	genbank	MG823491	GAGTTTAGATTATTGTGTTGTAAAGATTCCTCGTTGGGATTTATCTAAATTTGTTCGAGTCAGTAAAAATATTGGCAGCTCTATGAAAAGCGTTGGAGAAGTAATGGCTATTGGTCGAAATTTCGAAGAAGCATTCCAGAAAGCATTGAGAATGGTTGATGAAACAGTCACCGGGTTTGATCCATATTTGAAGGAAGTGAAAGAAGAAGAATTAAGTCAAGCAACTGATAAGAGAATGTTTGTATTAGCTGCTGCTCTTAAAGCAAAATATTCAATTGAAAAATTATATGAATTGACTAAAATTGATCCATGGTTTTTAAATAAAATGAAAAACATTATTGAATTTTTAAATCTTCTCGAATCACAAGGTAATAATTTAGACCATTCAATGCTTTTAAC…	Wahlberg and Johanson 2018	bold		CACGTTATATTTTATTTTTGGAGCTTGAGCTGGAATAGTCGGAACTTCACTAAGAATTTTAATTCGAATAGAATTAGGACACCCAGGTGCTTTAATTGGAGACGATCAAATTTATAACGTAATTGTTACTGCTCATGCTTTTGTGATAATTTTTTTTATAGTAATACCTATTATAATTGGAGGATTTGGAAACTGATTAGTACCCCTTATATTAGGAGCACCTGATATAGCTTTCCCACGAATAAATAATATAAGTTTCTGAATACTACCCCCATCTTTAACTTTACTTTTATCTAGAAGTATAGTAGAAAATGGAGCTGGAACTGGTTGAACAGTATATCCCCCCCTTTCTTCTGGAATTGCTCACGGAGGAGCTTCTGTTGATTTAGCTATCTTCTC…	Emma Wahlberg
Empis nigripennis	literature		CCAATTTTCGGAATATGTTTGGGTCATCAATTGTTGAGTACTGCAATTGGTTGCAAAACTTATAAAATGAAATATGGTAATCGGGGACATAATCTTCCATGCATTCATCATGGTACTAGTCGTTGTTTTATGACATCCCAGAATCATGGATTTGCTGTTGATGATACAACATTACCGTCAGAATGGGAAACACTTTTCACCAATGCCAATGATAGTACAAATGAGGGGATTGTACACAAGACCAAACCTTACTTTTCCGTTCAATTTCACCCCGAACATACGGCTGGTCCAGAAGATCTCGAAATACTTTTTGACGTTTTCTTAGAAGCTGTTAAAGAAAACTTAAGTGGTAATAAGAAAAATCAAAGTGTTAAGAAAAATTTAACTGATATGCTGCTA…	Murray et al. 2020
Empis nigripes	genbank	KP264685	TATCGTGATCAAATTCGGGTATTACCATATGCGACGATTGGTAATTATGGTGTTCCAAGCGATAGTGACATAGATATATATGGTTTACCGAGGCATTTTGAATGGACCGATGGTATATCGGTGGCTGGGTTCGGTGTTGGCGAAATATGTACAACACCTTCCCACTGTGGACAAACACGAACTCTGTCAAAATGGATGGAAGATCAAGGAATACCTGGAATTAGTGATATTGATACCAGAGCATTAACGAAAAAAATTCGAGATAATGGTACAATTTTAGGTAGAATTGCATATGAATTACCGAAACCAGAAAAAAATTTAAACATTTCGGATCCAAATAAAAGAAATTTAGTAGCAGAATGTTCAGTTAAAGAACCTATTGTTTATAATCCAAATGGA…	Watts et al. 2016	genbank/bold	MZ631332	AACTCTATACTTTATTTTTGGAGCATGAGCTGGAATAGTCGGTACTTCTTTAAGAATTCTAATCCGAATAGAATTAGGCCATCCTGGAGCATTAATTGGAGATGACCAAATTTATAATGTAATTGTAACAGCACATGCTTTTGTAATAATTTTTTTTATAGTAATACCTATTATAATTGGAGGGTTTGGAAACTGATTAGTCCCATTAATATTAGGAGCTCCTGATATAGCATTCCCTCGAATAAATAATATAAGTTTTTGAATACTACCACCTTCTTTAACCTTACTATTGTCTAGTAGTATAGTAGAAAACGGAGCTGGAACAGGATGAACTGTATATCCACCCCTATCTTCTGGAATTGCTCACGGTGGAGCATCAGTTGATTTAGCTATTTTTTC…	Jere Kahanpaa
Empis nuntia					genbank/bold	MN868989	AACTCTATATTTTATTTTTGGAGCTTGAGCAGGAATAGTAGGAACTTCATTAAGAATTCTTATTCGAATAGAATTAGGACACCCAGGAGCTCTAATCGGAGATGATCAAATTTATAATGTAATTGTAACAGCCCATGCTTTTGTAATAATTTTTTTTATAGTAATACCTATCATAATTGGAGGCTTCGGAAATTGATTAGTTCCATTAATATTAGGAGCCCCTGATATAGCTTTCCCTCGAATAAATAATATAAGTTTCTGAATACTCCCACCATCTTTAACTTTACTTCTATCTAGAAGCATAGTAGAAAACGGAGCTGGAACAGGTTGAACTGTTTATCCTCCTTTATCTTCTGGAATTGCTCATGGAGGAGCTTCAGTTGACTTAGCTATTTTTTC…	Caroline Rhoden
Empis pennipes	genbank	KP264686	CCGATGATTGGTAATTATGGTGTACCAACCGATAATGATGTGGATATATATGGCTTACCGAAGCATTTTGAATGGACTGAAGGTATATCCGTTGCTGGATTAGTAGTTGGTGAAATATGTACAACACCATCTCATTGGCGGCAAACAAGAACTCTGTCCAAATGGATGGAAGATCACGGAATACCTGGAATTAGTGATATTGATACCAGAGCATTAACGAAAAAAATTCGTGATAATGGTACAATTTTAGGTAGAATTGCATATGAATTACCGGAACCAGAAAAAAATTTAAATATTTTGGATCCAAATAAACGAAATTTAGTAGCAGAATGTTCAGTTAAAAAGCCAATTGTTTATAATCCTAATGGATCACCAAGAATTTGTGCAATTGATTGTGGT…	Watts et al. 2016	bold		AACTTTATACTTCATTTTTGGAATTTGAGCTGGAATAGTAGGTACTTCCTTAAGAATCCTTATTTGTATAGAATTAGGCCATCCGGGAGCTTTAATTGGAGATGACCAAATTTATAATGTAATTGTTACAGCACATGCTTTTGTAATAATTTTTTTTATAGTAATACCTATTATAATTGGAGGATTTGGAAATTGACTAGTCCCATTAATATTAGGAGCTCCTGACATAGCATTTCCACGTATAAACAATATAAGTTTCTGAATACTCCCTCCTTCTTTAACTCTATTACTATCTAGCAGTATAGTAGAAAATGGAGCTGGAACAGGTTGAACTGTTTACCCCCCCCTATCTTCAAGAATTGCTCATGGAGGAGCTTCTGTTGATTTAGCTATTTTTTC…	Emma Wahlberg
Empis picipes					genbank/bold	MZ623888	TACACTATATTTCATTTTTGGAGCTTGAGCTGGAATAGTAGGAACCTCCCTAAGAATCTTAATTCGAATAGAACTTGGACACCCTGGAGCATTAATTGGAGATGATCAGATTTATAACGTAATCGTTACAGCCCATGCCTTTGTAATAATTTTTTTTATAGTAATACCCATTATAATTGGAGGATTTGGAAATTGATTAGTACCTTTAATACTAGGAGCTCCAGACATAGCTTTCCCCCGAATAAATAATATGAGTTTTTGGATATTGCCCCCATCCCTTACCCTACTCTTGTCTAGTAGCATAGTAGAAAATGGAGCTGGAACGGGATGAACTGTTTACCCCCCCCTATCTTCCGGCATTGCTCACGGAGGGGCTTCTGTAGACTTAGCTATTTTTTC…	Jere Kahanpaa
Empis poplitea	genbank	KP264688	TTACCAAAATATTTTGAATGGATCGATGGTAAAACAGTAGCTGGATTAGTAGTTGGTGAAATATGTACAACACCGTCACATTGGCGACACACTCGTACTTTATCGAAGTGGATGGAAGAACATGGAATACCTGGAATTAGTGATATTGATACCAGAGCATTAACTAAGAAAATCAGAGAAAATGGCACTATTTTAGGTAGAATTTCATATGAATTACCGAAAACAGAACTTAAATTTTTAGATCCGAATACAAGAAATTTGGTAGCAGAATGTTCAGTTAAAAAGTCAATAATTTATAATTCTAATGGATCACCACGAATTTGTGCAATTGATTGTGGTTTGAAATTAAATCAAATACGATGCTTTATTAATCGTGGAGCCAGAGTTGAACTGGTGCCA…	Watts et al. 2016	genbank/bold	KP264805	CATAAAGATATTGGTACATTATATTTTATTTTTGGAGCTTGAGCTGGAATAGTAGGAACTTCTTTAAGAATTTTAATTCGAATAGAACTAGGTCACCCTGGTGCTTTAATTGGTGATGATCAAATTTATAATGTAATTGTAACAGCCCATGCCTTTGTAATAATTTTTTTTATAGTAATACCTATTATAATTGGAGGATTCGGAAATTGACTAGTGCCTTTAATATTAGGAGCTCCTGATATAGCCTTTCCTCGAATGAATAATATAAGTTTTTGAATATTACCCCCCTCTTTAACCCTATTACTATCTAGTAGTATAGTAGAAAATGGAGCTGGAACAGGTTGAACAGTTTACCCTCCTCTATCTTCAGGAATTGCCCATGGAGGTGCTTCTGTTGAT…
Empis spectabilis	genbank	KP264694	TCAATGACAGATCGTTCATATCGCGATCAAATTTTAGTATTAACTTATCCGATGATTGGTAATTATGGTGTACCAACTGAAAATGAAATTGATATTTATGGTTTGCCAAAACATTTTGAATGGATCGAAGGTATATCAGTAACTGGATTAGTAGTTGGTGAAATATGTACAACACCATCACATTGGCGACAAACTCGTACATTATCAAAGTGGATGGAAGACCAGGGAATACCTGGAATTAGTGATATTGATACGAGAGCTTTAACAAAGAAAATTCGAGACAATGGTACTATTTTAGGTAGAATTACATATGAATTACCGAAACCTGATGTGAGTTTAATTTTTTTGGATCCGAATACAAGAAATTTGGTAGCAGAATGTTCAGTTAAAAAATCAATT…	Watts et al. 2016	genbank/bold	KP264812	GGAATAGTGGGGACTTCATTAAGTATTCTAATTCGAATAGAATTAGGACACCCTGGAGCATTAATTGGAGATGACCAAATTTATAATGTAATTGTTACAGCACATGCCTTTGTAATAATTTTTTTTATAGTAATACCTATTATAATTGGAGGATTTGGTAATTGATTAGTTCCTCTTATATTAGGGGCTCCAGATATAGCTTTCCCTCGAATAAATAATATAAGTTTTTGAATATTACCCCCGTCTTTAACATTACTTTTGTCTAGTAGTATAGTAGAAAATGGAGCAGGAACAGGTTGAACTGTATATCCCCCTCTTTCTTCAGGAATTGCTCATGGTGGGGCATCTGTTGATTTAGCTATTTTTTCATTACATTTAGCTGGAATTTCCTCAATTTTA…
Empis stercorea	genbank	MG823495	AAGTTTAGATTATTGTGTTGTAAAAATTCCTCGTTGGGATTTATCGAAATTTGTTAGAGTTAGTAAAAATATTGGTAGTTCTATGAAAAGTGTTGGTGAAGTAATGGCAATTGGACGAAATTTTGAAGAAGCATTCCAAAAAGCATTAAGAATGGTTGATGAAACAGTTACCGGTTTTGATCCATATTTAAAGGAGGTAAAAGAAGAAGAATTAATACAAGCAACTGATAAAAGAATGTTTGTGTTAGCTGCAGCACTTAAAGCAAAATATACAATTGAAAAATTATGTGATTTGACTAAGATTGATGCATGGTTTTTAAATAAAATGAAAAATATTATAGAATTTTTAAATTTACTTGAATCACAAGGTAACAATTTGGATCATTCGATGCTTTTGCA…	Wahlberg and Johanson 2018	bold		TACACTATACTTTATTTTTGGGGCTTGAGCAGGAATAGTAGGAACTTCTTTAAGAATTCTAATTCGAATAGAATTAGGACACCCCGGTGCTTTAATTGGTGACGATCAAATTTATAATGTAATTGTCACTGCTCATGCTTTTGTAATAATTTTCTTTATAGTAATACCTATTATAATTGGTGGTTTTGGTAATTGATTAGTACCTCTTATATTAGGAGCTCCTGATATAGCTTTCCCACGAATAAACAATATAAGTTTTTGAATACTTCCCCCTTCTTTAACATTATTGTTATCTAGTAGTATAGTAGAAAACGGAGCTGGAACAGGTTGAACAGTTTATCCCCCTCTATCTTCAGGAATTGCTCATGGAGGAGCTTCAGTAGATTTAGCTATTTTTTC…	Emma Wahlberg
Empis syrovatkai					genbank/bold	MZ623476	AACACTATATTTTATTTTCGGTGCTTGAGCCGGAATAGTAGGTACTTCTTTAAGAATTCTTATTCGAATAGAACTGGGGCACCCAGGAGCATTAATTGGGGATGACCAAATCTATAATGTAATTGTAACAGCCCATGCCTTTGTAATAATTTTTTTTATAGTAATACCTATTATAATTGGAGGATTTGGTAATTGACTAGTTCCTTTAATACTAGGAGCCCCTGATATAGCTTTCCCTCGAATAAATAATATAAGTTTTTGAATACTTCCTCCGTCTTTAACCTTATTATTATCTAGCAGTATAGTAGAAAATGGGGCTGGAACAGGCTGAACTGTTTACCCCCCTTTATCATCAGGAATCGCCCATGGGGGAGCTTCAGTTGATTTAGCTATTTTTTC…	Kaj Winqvist
Empis tessellata	literature		CCAATTTTTGGAATATGNNTGGGNCATCAATTATTGTCNACTGCAATTGGNTGTAAAACTTATAAAATGAAATATGGAAATCGNGGCCATAATCTTCCGTGTANTCATCATGGNACTGGGCGATGTTTTATGACATCACAAAATCATGGATTTGCTGTTGATGCNGAAACATTACCAAATGATTGGGAAATACTTTTCACAAATGCTAATGATCATACAAATGAAGGAATTATACATAAAACCAAACCTTATTTTTCTGTTCAATTTCATCCTGANCATACAGCTGGTCCAGAAGATTTNGAATTACTTTTTGATGTTTTCTTAGAAGCTGTTAAAGAAAGATTAACTGGTAATGTGCAGTACAAAACTGTTAAACAAAATTTAATTGATAAATTGTCA…	Murray et al. 2020	bold		CACACTATACTTTATTTTCGGAGCCTGAGCTGGAATAGTAGGTACTTCTTTAAGTATTTTAATCCGAATAGAATTAGGCCATCCCGGTGCTTTAATTGGAGATGACCAAATTTATAATGTAATTGTTACAGCTCATGCCTTTGTAATAATTTTTTTTATAGTTATACCTATTATAATTGGAGGATTCGGAAATTGATTAGTCCCTCTTATACTAGGAGCTCCTGATATAGCTTTTCCTCGTATAAATAATATAAGTTTTTGAATACTCCCTCCTTCACTAACACTACTTTTATCTAGTAGCATAGTAGAAAATGGGGCTGGAACAGGATGAACAGTGTACCCCCCTTTATCATCTAGAATTGCTCATGGAGGAGCTTCCGTAGATTTAGCTATTTTCTC…	Nikolaus U Szucsich
Empis trigramma					bold		AACATTATATTTTATTTTTGGGGCTTGAGCAGGAATGGTAGGAACTTCTTTAAGAATTTTAATCCGAATAGAATTAGGTCATCCTGGTGCTTTAATTGGTGATGATCAAATTTATAATGTAATTGTTACTGCCCATGCTTTCGTAATAATTTTTTTTATAGTAATACCTATTATAATTGGTGGATTTGGTAATTGATTAGTTCCCCTTATATTAGGAGCTCCTGATATAGCCTTCCCACGTATAAATAATATAAGTTTCTGAATACTTCCACCTTCTCTAACTCTACTTCTATCTAGTAGTATAGTGGAAAACGGAGCTGGAACAGGATGAACAGTCTATCCACCCTTATCTTCAGGAATTGCCCATGGAGGAGCCTCAGTAGATCTAGCTATTTTTTC…	Emma Wahlberg
Heterophlebus versabilis	genbank	HM062728.1	AATCAATGACTGATCGATCATATCGTGATCAAATTCTAGTTTTAACGTATCCCATGATTGGAAACTACGGTGTGCCACCTGAAGAGGATGTTGATGAATTTGGTTTGCCAAAAAATTTCGAATGGACTGCTGGAATATCAGTAGCAGGCCTGGTGGTTGGTGAGATTTGTCCAACCCCGTCGAATTGGCGACAAACCCGAACCCTTTCAAAATGGATGGAAGATCAAGGTATACCCGGAATTAGCGATATTGATACTCGGGCACTGACTAAGAAAATCCGAGACAACGGAGCAATCTTGGGCAGAATTGCATATGAACTACCAAAGCCAGGAGTTGATTTGAAGCTGTCTGATCCAAATACAAGAAATTTGGTAGCCGAATGTTCGGTAAAGAATTCCA…		genbank	HM062531.1	TACTCTTTATTTTATTTTTGGAGCTTGATCTGGAATAGTGGGTACTTCTTTAAGTATTCTAGTACGAGCTGAATTAGGTCACCCAGGAGCTTTAATTGGGGATGACCAAATTTATAATGTAATTGTTACAGCCCATGCTTTTGTAATAATTTTTTTTATAGTAATACCCATTATAATTGGAGGATTTGGAAATTGATTAGTTCCATTAATATTAGGAGCCCCAGATATAGCATTCCCACGAATAAACAATATAAGTTTTTGAATACTTCCCCCTTCTTTAACTTTATTATTAGCCAGTAGAATAACAGAAAACGGAGCTGGTACAGGTTGAACTGTTTATCCCCCCCTATCTTCAGGAATCGCTCATGGAGGAGCTTCTGTTGATTTAGCTATTTTTTC…
Hilara beckeri			CCAATTTTTGGAATTTGTTTAGGTCATCAACTTTTATCTACTGCAATTGGTTGTAAAACATATAAAATGAAATATGGTAATCGTGGACATAATCTTCCATGTGTGCATCATGGAACTGGAAGATGTTTTATGACATCACAAAATCATGGTTTTGCTGTAGATGCAAACACTTTGCCAATTGAATGGGAGCCACTTTTCACAAATGCCAATGATCAGACAAATGAAGGTATCGTACATAAAACAAAACCATATTTTTCAGTACAATTTCATCCAGAACATACTGCTGGCCCAGAAGATTTGGAAATGCTTTTTGATGTATTCTTAGACGCAGTTAAGGCGAAAATTACTGGAACTACACTAAGTGTAAAACAAAATTTAATAGAAAAACTATCATACAAA…	Murray et al. 2020	genbank/bold	MZ625048	AACTTTATATTTTATTTTTGGAGCTTGAGCTGGAATAGTTGGAACTTCATTAAGAATTTTAATTCGAATAGAATTAGGACACCCGGGAGCTTTAATTGGGGACGACCAAATTTATAACGTAATTGTTACTGCCCATGCATTCGTAATAATTTTTTTTATAGTAATACCAATTATAATTGGAGGATTTGGAAATTGACTAGTACCATTAATATTGGGAGCCCCTGATATGGCCTTTCCTCGAATAAACAATATAAGATTTTGAATACTTCCCCCTTCTTTAACCTTATTATTAGCTAGAAGAATGGTAGAAAATGGAGCAGGAACAGGATGAACTGTTTATCCCCCTCTTTCATCAGGAATTGCTCATGGAGGAGCTTCTGTTGACTTAGCTATTTTTTC…	Jere Kahanpaa
Hilara biseta					bold		TACATTATATTTTATTTTCGGGGCTTGAGCTGGAATAGTTGGAACTTCTTTAAGAATTTTAATTCGTATAGAATTAGGACATCCAGGAGCTTTAATTGGAGATGATCAAATTTATAATGTAATTGTTACAGCTCATGCATTTGTAATAATTTTTTTTATAGTTATACCTATTATAATTGGGGGATTCGGAAATTGATTAGTACCACTAATATTGGGGGCCCCAGATATAGCATTCCCCCGAATAAATAATATAAGTTTTTGAATACTCCCCCCTTCTTTAACTCTTTTATTAGCAAGAAGAATAGTAGAAAACGGAGCAGGAACTGGTTGAACTGTATATCCGCCCCTTTCTTCAGGAATTGCTCATAGAGGAGCGTCTGTTGATTTAGCAATTTTTTC…	Terje Jonassen
Hilara brevistyla					genbank/bold	MZ628868	AACTTTATATTTTATTTTTGGGGCTTGAGCTGGAATAGTTGGAACATCCCTAAGTATTTTAATTCGAATAGAATTAGGCCATCCGGGTGCTTTAATTGGAGATGATCAAATTTATAATGTAATTGTAACAGCTCATGCTTTTGTAATAATTTTTTTTATAGTTATACCTATTATAATTGGAGGATTCGGAAATTGATTAGTTCCATTAATATTAGGAGCTCCTGATATAGCTTTTCCTCGAATAAATAATATAAGATTTTGAATATTACCCCCTTCTTTAACTTTATTATTAGCTAGAAGAATAGTAGAAAATGGGGCGGGAACAGGATGAACAGTATACCCACCCTTATCTTCTGGAATTGCCCATGGAGGAGCCTCTGTAGATTTAGCTATTTTTTC…	Jere Kahanpaa
Hilara chorica	literature		CCAATTTTTGGTATTTGTTTAGGTCATCAACTTTTATCTACTGCAATTGGTTGTAAAACATTTAAAATGAAATATGGTAATCGTGGACATAATCTTCCATGTGTCCATCATGGTACTGGTAGATGTTTTATGACATCACAAAATCATGGTTTTGCTGTAGATGCAAACACTTTACCAATCGATTGGGAGCCACTTTTCACAAATGCCAATGATCAGACAAATGAAGGTATCGTACATAAAACAAAACCATATTTTTCAGTACAATTTCATCCAGAACATACTGCTGGCCCAGAAGATTTGGAAATGCTTTTTGATGTATTCTTAGACGCAGTTAAGGCGAAAGCTACTGGAACTTCACTGAGTGTAAAAGAAAATTTAATAGAAAAACTRTCATACAAA…	Murray et al. 2020	bold		CACGTTATATTTTATTTTCGGGGCTTGAGCTGGAATAGTTGGTACTTCTTTAAGAATTTTAATTCGAATAGAATTAGGTCATCCAGGAGCTTTAATTGGAGATGACCAAATTTATAATGTAATTGTTACCGCTCATGCCTTTGTAATAATTTTTTTTATAGTAATACCTATTATAATTGGTGGATTTGGAAATTGATTAGTCCCATTAATATTAGGAGCCCCTGATATAGCTTTCCCACGAATAAATAATATAAGATTTTGAATACTTCCTCCTTCTTTAACACTTTTATTAGCTAGAAGAATAGTAGAAAACGGAGCAGGAACAGGATGAACTGTTTACCCGCCTCTTTCATCAGGAATTGCCCATAGAGGGGCCTCAGTTGACTTAGCAATTTTTTC…	Terje Jonassen
Hilara clavipes					bold		AACTTTATATTTTATCTTTGGAGCTTGAGCTGGAATAGTTGGAACTTCATTAAGAATTTTAATTCGAATAGAATTAGGTCACCCAGGTGCTTTAATTGGAGATGATCAAATTTATAATGTAATTGTTACTGCTCATGCTTTTGTTATAATTTTTTTTATAGTAATACCTATTATAATTGGAGGATTTGGAAATTGACTAGTCCCATTAATACTAGGAGCCCCTGATATAGCCTTTCCTCGAATAAATAATATAAGATTTTGAATACTTCCTCCTTCTTTAACACTACTATTAGCAAGAAGAATAGTAGAAAACGGAGCAGGAACAGGATGAACGGTTTATCCCCCTCTTTCATCCGGTATTGCTCATGGAGGAGCATCAGTTGATTTAGCAATTTTTTC…	Lisa S. Richter
Hilara cornicula					bold		AACTTTATATTTTATTTTCGGAGCATGAGCTGGAATAGTGGGAACATCTCTAAGAATTTTAATTCGAATAGAATTAGGACATCCAGGAGCCTTAATTGGTGATGATCAAATTTATAATGTAATTGTAACAGCTCATGCCTTTGTAATAATTTTTTTTATGGTAATACCTATTATGATTGGGGGATTTGGAAATTGATTAGTTCCTCTAATATTAGGAGCTCCTGATATAGCCTTTCCTCGAATAAATAATATAAGATTTTGAATACTTCCCCCTTCTTTAACATTACTATTAGCTAGAAGAATAGTAGAAAATGGAGCAGGGACTGGATGAACAGTTTATCCCCCTTTATCATCTGGGATTGCTCATGGGGGAGCCTCTGTAGACTTAGCAATCTTTTC…	Emma Wahlberg
Hilara diversipes					bold		AACTTTATATTTCATTTTTGGAGCATGGGCTGGAATAGTTGGAACTTCATTAAGAATTTTAATTCGAATAGAATTAGGTCACCCAGGAGCTCTCATTGGAGATGATCAAATTTATAATGTAATTGTTACTGCACATGCATTTGTAATAATTTTTTTTATAGTTATACCAATTATAATCGGTGGATTTGGCAACTGATTAGTGCCATTAATATTAGGAGCGCCCGATATAGCTTTCCCACGAATAAACAATATAAGATTTTGAATACTCCCTCCCTCTTTAACATTATTATTAGCTAGAAGAATAGTAGAAAATGGAGCAGGAACTGGATGAACTGTTTACCCCCCTCTTTCATCTGGAATTGCTCATGGGGGAGCTTCTGTTGATTTAGCAATTTTTTC…	Terje Jonassen
Hilara femorella					bold		AACTTTATATTTCATTTTTGGAGCATGAGCTGGAATAGTCGGAACTTCATTAAGTATTCTAATTCGAATAGAATTAGGTCATCCAGGAGCTTTAATTGGAGATGACCAAATTTATAATGTAATTGTTACTGCACATGCATTTGTAATAATTTTTTTTATAGTTATACCAATTATAATTGGTGGTTTTGGTAATTGATTAGTTCCATTAATATTAGGAGCCCCTGATATAGCATTTCCACGAATAAATAATATAAGATTTTGAATACTCCCCCCTTCTTTAACATTATTGTTAGCTAGAAGAATAGTAGAAAACGGAGCAGGAACAGGATGAACAGTTTATCCCCCTCTTTCATCAGGTATTGCTCATGGGGGGGCTTCTGTTGATTTAGCAATTTTCTC…	Terje Jonassen
Hilara gallica					genbank/bold	MZ628994	AACTTTATATTTTATTTTTGGAGCATGAGCTGGTATAGTTGGAACTTCATTAAGAATTTTAATTCGAATAGAATTAGGACACCCAGGAGCATTAATTGGAGACGATCAAATTTATAATGTAATTGTTACTGCCCATGCCTTTGTAATAATTTTCTTTATAGTTATACCAATTATAATTGGAGGATTTGGAAATTGATTAGTTCCATTAATATTGGGGGCCCCTGATATAGCTTTTCCTCGAATAAATAATATAAGATTTTGAATACTCCCCCCCTCATTAACATTATTATTAGCTAGAAGAATAGTAGAAAACGGAGCAGGAACAGGATGAACTGTTTATCCCCCTCTTTCATCAGGAATTGCTCATGGGGGGGCTTCTGTTGATTTAGCAATTTTTTC…	Jere Kahanpaa
Hilara griseola					bold		AACTTTATATTTTATTTTTGGAGCTTGAGCTGGAATAGTCGGAACTTCTTTAAGAATTTTAATTCGAATAGAATTAGGACACCCAGGAGCCTTAATTGGAGATGATCAAATTTATAATGTAATTGTAACTGCCCATGCATTTGTAATAATTTTTTTTATGGTAATACCAATTATAATTGGAGGATTTGGAAATTGATTAGTTCCTTTAATATTAGGGGCCCCAGATATAGCTTTCCCACGAATAAATAACATAAGATTTTGAATATTGCCCCCCTCTTTAACTCTTCTATTAGCCAGAAGAATAGTAGAAAATGGAGCAGGAACAGGATGAACTGTTTACCCCCCTCTCTCTTCAGGAATTGCTCATGGAGGTGCTTCTGTTGATTTAGCAATTTTTTC…	Terje Jonassen
Hilara hybrida					bold		AACTCTATATTTCATTTTTGGAGCATGAGCCGGAATAGTCGGTACTTCATTAAGAATTTTAATTCGAATAGAATTAGGTCACCCAGGAGCTTTAATTGGAGATGATCAAATTTATAATGTCATTGTTACTGCACATGCATTTGTAATAATTTTTTTTATAGTAATACCAATTATAATTGGTGGATTCGGTAATTGATTAGTTCCATTAATATTAGGAGCCCCTGATATAGCTTTTCCACGAATAAATAATATAAGATTTTGAATACTTCCTCCTTCTTTAACACTACTATTAGCTAGAAGAATGGTAGAAAATGGAGCAGGGACAGGTTGAACTGTTTATCCCCCCCTTTCATCAGGAATTGCTCATGGAGGAGCTTCAGTTGATTTAGCAATTTTTTC…	Terje Jonassen
Hilara intermedia	genbank	MG823528	TAGCTTAGATTATTGTGTAGTAAAAATTCCTCGCTGGGATTTATCGAAGTTTGTTCATGTTAGTAAGAATATTGGTAGTTCGATGAAGAGTGTTGGAGAAGTAATGGCAATTGGTAGAAATTTTGAAGAAGCTTTTCAGAAAGCTTTAAGAATGGTTGATGAAACTGTTACTGGATTTGATCCATATGTAAAGGAAGTAAAAGAAGAAGAACTAATTCAAGCTACTGATAAAAGAATGTTTGTATTAGCTGCAGCAATAAAAGCTAATTATTCCGTTGATAAATTGTATGATTTAACTAAAATTGATCCATGGTTTTTAAATAAAATGAAAAATATTATAGATTTTTTAAAATTTTTGGAATCACATGGTAATAATTTAGATCAGGTAATGTTGGTGCA…	Wahlberg and Johanson 2019	bold		AACTTTATATTTTATCTTTGGGGCATGAGCTGGAATAGTTGGAACTTCATTAAGAATTTTAATTCGAATAGAACTAGGCCACCCAGGAGCTTTAATTGGGGATGACCAAATTTACAATGTAATTGTTACAGCTCATGCATTTGTAATAATTTTTTTTATAGTAATACCTATTATAATTGGAGGTTTTGGGAACTGACTAGTTCCATTAATATTAGGAGCTCCTGATATAGCTTTCCCTCGAATAAATAATATAAGATTTTGAATACTCCCCCCTTCTTTAACTTTACTATTAGCTAGAAGAATAGTAGAAAACGGAGCAGGAACAGGATGAACTGTTTACCCCCCTCTCTCTTCTGGAATTGCTCATGGAGGGGCTTCTGTTGATTTAGCCATTTTTTC…	Terje Jonassen
Hilara interstincta	literature		CCAATTTTTGGAATTTGCTTAGGTCATCAACTTTTATCTACTGCAATTGGTTGTAAAACATATAAAATGAAATATGGTAATCGTGGACATAATCTTCCWTGTGTNCATCATGGAACTGGAAGATGTTTTATGACNTCACAAAATCATGGTTTTGCTGTAGATACAAACACTTTACCAATCGAATGGGAGCCACTTTTCACAAATGCCAATGATCAGACAAATGAAGGTATCGTACATAAAACAAAACCATATTTTTCAGTACAATTTCATCCAGAACATACTGCTGGTCCAGAAGATTTAGAAATGCTTTTTGATGTATTCTTAGACGCAGTTAAGGCACAAATTACTGGAACAACACTAAGTGTAAAACAAAATTTAATAGAAAAACTATCATACAAA…	Murray et al. 2020	bold		AACTTTATATTTTATTTTTGGAGCATGAGCAGGAATAGTCGGAACCTCTTTAAGAATTTTAATTCGAATAGAATTAGGACACCCAGGAGCTTTAATTGGTGATGACCAAATTTATAATGTAATTGTCACAGCTCATGCTTTTGTAATAATTTTCTTTATAGTTATACCAATTATAATTGGAGGATTCGGAAATTGACTTGTTCCATTAATGTTAGGAGCCCCTGATATAGCTTTTCCTCGAATAAATAATATAAGATTTTGAATACTTCCCCCTTCTTTAACATTATTATTAGCTAGAAGAATAGTAGAAAATGGAGCAGGAACAGGATGAACTGTTTACCCCCCTCTTTCATCCGGAATTGCCCATGGAGGAGCTTCTGTTGATCTAGCTATTTTTTC…	Terje Jonassen
Hilara litorea	literature		CCAATTTTTGGAATATGTTTAGGTCATCAACTTTTATCTACTGCAATTGGTTGTAAAACATATAAAATGAAATATGGTAATCGTGGACATAATCTTCCATGTGTCCATCATGGAACTGGAAGATGTTTTATGACGTCACAAAATCATGGTTTTGCTGTAGATGCAAACACTTTGCCAATCGAATGGGAGCCACTATTCACAAATGCCAATGATCAGACAAATGAAGGTATCGTACATAAAACAAAACCATATTTTTCAGTACAATTTCATCCAGAACATACTGCTGGCCCAGAAGATTTAGAAATGCTTTTTGATGTATTCTTAGACGCAGTTAAGGCAAAAGTTACAGGAACTACACTGAGTGTAAAACAAAATTTAATAGAAAAACTATCGTACAAA…	Murray et al. 2020	bold		AACTTTATATTTTATTTTTGGGGCTTGAGCTGGAATAGTCGGAACTTCATTAAGAATTTTAATTCGAATAGAACTAGGACACCCAGGAGCTTTAATTGGAGATGATCAAATTTATAATGTAATTGTCACAGCCCATGCTTTTGTAATAATTTTTTTTATAGTAATACCAATTATAATTGGAGGATTTGGAAATTGATTGGTCCCTTTAATATTAGGAGCACCCGATATAGCATTCCCTCGAATAAATAATATAAGATTTTGAATACTACCCCCTTCTTTAACATTGTTATTAGCTAGAAGAATAGTAGAAAACGGGGCAGGAACAGGATGAACTGTGTACCCCCCTCTATCCTCAGGAATCGCCCATGGGGGAGCTTCAGTTGATTTAGCAATTTTTTC…	Kate Perez
Hilara longivittata					genbank/bold	MZ624263	AACTTTATACTTCATTTTTGGAGCTTGAGCTGGAATAGTCGGAACATCATTAAGAATTTTAATTCGAATAGAATTAGGTCACCCAGGAGCTTTAATTGGGGATGACCAAATTTATAATGTAATTGTAACAGCCCATGCTTTTGTCATAATTTTTTTTATAGTAATACCAATTATAATTGGAGGATTCGGAAATTGATTAGTTCCATTAATATTGGGAGCTCCTGATATAGCATTTCCTCGAATAAATAATATAAGATTTTGAATATTGCCCCCTTCTTTAACTTTACTATTAGCTAGAAGAATAGTAGAAAACGGAGCAGGAACAGGATGAACAGTATACCCCCCTCTTTCATCTGGAATCGCTCATGGCGGAGCTTCTGTAGATTTAGCTATTTTTTC…	Jere Kahanpaa
Hilara lurida					genbank/bold	MZ609374	GACATTATATTTTATTTTTGGTGCTTGAGCCGGAATAGTTGGAACTTCATTAAGTATTTTAATCCGAATAGAATTAGGGCACCCCGGTGCTTTAATTGGAGATGACCAAATTTATAATGTAATTGTTACAGCTCATGCTTTTGTAATAATTTTTTTTATAGTAATACCTATTATAATTGGAGGATTTGGAAATTGATTAGTCCCATTAATATTAGGAGCCCCTGACATAGCTTTTCCTCGAATAAATAATATAAGATTTTGAATATTACCCCCTTCTTTAACATTATTATTAGCTAGAAGAATAGTAGAAAACGGGGCAGGAACAGGATGAACTGTTTACCCCCCTCTTTCTTCAGGAATTGCCCATGGAGGGGCCTCAGTTGATTTAGCAATTTTTTC…	Jere Kahanpaa
Hilara monedula					genbank/bold	MZ623532	AACTTTATACTTTATTTTTGGAGCTTGAGCTGGAATAGTTGGAACTTCTTTAAGAATTTTAATTCGAATAGAATTAGGACACCCAGGAGCTTTAATTGGAGATGACCAAATTTATAATGTAATTGTTACTGCTCATGCTTTTGTAATAATTTTTTTTATAGTTATACCTATTATAATTGGAGGATTCGGAAATTGATTAGTTCCATTAATATTAGGAGCTCCTGATATAGCTTTCCCTCGAATAAATAATATAAGATTTTGAATACTCCCTCCTTCTTTAACATTATTATTAGCTAGAAGAATAGTAGAAAACGGAGCAGGTACAGGATGAACTGTTTATCCCCCTCTTTCATCAGGAATTGCCCATGGAGGAGCTTCTGTTGATTTAGCAATTTTCTC…	Jere Kahanpaa
Hilara nitidorella					bold		AACCCTATATTTCATTTTTGGAGCATGGGCTGGAATAGTTGGAACTTCACTAAGAATTTTAATTCGAATAGAATTAGGCCACCCGGGAGCCCTAATTGGAGATGATCAAATTTATAATGTAATTGTTACTGCTCATGCATTTGTAATAATTTTTTTTATAGTTATACCAATTATAATTGGTGGATTTGGTAATTGATTAGTTCCACTAATATTGGGAGCCCCTGATATAGCATTTCCACGAATAAATAATATAAGATTTTGAATACTTCCCCCTTCTTTAACATTATTATTAGCTAGAAGAATAGTAGAAAATGGAGCGGGGACAGGATGAACTGTTTACCCCCCCCTTTCATCAGGTATTGCTCATGGAGGAGCTTCTGTTGATTTAGCAATTTTTTC…	Kate Perez
Hilara nitidula					bold		AACTCTATATTTCATTTTTGGAGCATGAGCCGGAATAGTTGGTACTTCATTAAGAATTTTAATTCGAATAGAATTAGGCCACCCAGGAGCTTTAATTGGAGACGATCAAATTTATAATGTCATTGTTACTGCACATGCATTTGTAATAATTTTTTTTATAGTAATACCAATTATAATTGGTGGGTTCGGTAATTGATTAGTTCCATTAATATTAGGAGCTCCTGATATAGCTTTTCCACGAATAAATAATATAAGATTTTGAATACTTCCTCCTTCTTTAACACTACTATTAGCTAGAAGAATGGTAGAAAACGGAGCAGGAACAGGTTGAACTGTTTATCCCCCCCTTTCATCAGGAATTGCTCATGGAGGAGCTTCAGTTGATTTAGCAATTTTTTC…	Kate Perez
Hilara lugubris	literature		CCAATTTTTGGAATTTGTTTAGGTCATCAACTTTTATCTACTGCAATTGGTTGTAAAACATATAAAATGAAATATGGTAATCGTGGACATAATCTTCCATGTGTGCATCATGGAACTGGAAGATGTTTTATGACGTCCCAAAATCATGGTTTTGCTGTAGATGCAAACACTTTGCCAATCGAATGGGAGCCACTTTTCACAAATGCTAATGATCAGACAAATGAAGGTATCGTACATAAAACAAAACCATATTTTTCCGTACAATTTCATCCAGAACATACTGCTGGCCCGGAAGATTTGGAAATGCTTTTTGATGTATTCTTAGACGCAGTTAAAGCAAAAATTACAGGAACTACACTAAGTGTAAAACAAAATTTAATAGAAAAACTGTCATACAAA…	Murray et al. 2020
Hilara maura	literature		CCAATTTTTGGAATTTGTTTAGGTCATCAACTTTTATCTACTGCAATTGGTTGTAAAACATTTAAAATGAAATATGGTAATCGTGGACATAATCTTCCATGTGTTCATCATGGAACTGGAAGATGTTTTATGACNTCACAAAATCATGGTTTTGCTGTAGATACAAACACTTTACCAATCGAATGGGAGCCACTTTTCACAAATGCCAATGATCAGACAAATGAAGGTATCGTACATAAAACAAAACCATATTTTTCAGTACAATTTCATCCAGAACATACTGCTGGCCCAGAAGATTTAGAAATGCTTTTTGATGTATTCTTAGATGCAGTTAAGGCACAAATTACTGGAACNACACTAAGTGTAAAACAAAATTTAATAGAAAAACTATCATACAAA…	Murray et al. 2020
Hilara obscura	genbank	KP264675	CCAATGATTGGAAATTATGGGGTACCAGCTGAAGATGATATTGATGAATATGGTTTAATAAAAAATTTTGAATGGACAGATGGTATATCGGTAGCTGGATTAGTTGTTGGAGAAATATGTTCAACACCATCACATTGGCGGCAAACACGTACATTATCAAAATGGATGGAAGATCAAGGAATACCTGGTATTAGTGATATCGATACGAGAGCATTAACAAAAAAAATCCGTGAAAATGGAACAATTTTGGGTAGAATTTCCTATGAACTTCCTGGTGTTAGTTTAGAATTTCTAGATCCAAATACACGAAATCTAGTAGCAGAATGTTCTGTTCAAAAACCACAAATTTATAATCCCAATGGTTCACCACGAATTTGTGCCATCGATTGTGGTTTAAAA…	Watts et al. 2016	genbank/bold	KP264788	CATAAAGATATTGGTACATTATATTTTATTTTTGGAGCTTGAGCTGGAATAGTGGGTACCTCTTTAAGAATTCTAATTCGAATAGAACTAGGCCATCCAGGAGCATTAATTGGAGACGATCAAATTTATAACGTAATCGTCACAGCCCATGCATTTGTAATAATTTTTTTTATAGTAATACCAATTATAATTGGAGGATTTGGAAACTGATTAGTACCATTAATATTAGGAGCTCCTGATATAGCCTTTCCTCGAATAAATAATATAAGATTTTGAATACTCCCGCCTTCTTTAACTTTATTATTAGCTAGAAGAATAGTAGAAAACGGAGCAGGAACAGGATGAACTGTTTACCCCCCTCTTTCTTCCGGAATTGCCCATAGAGGAGCCTCAGTTGAT…
Hilara quadrifasciata					bold		AACTTTATATTTTATTTTTGGAGCATGGGCTGGAATAGTTGGAACTTCATTAAGAATCCTAATTCGAATAGAATTAGGACACCCAGGAGCTTTAATTGGAGATGATCAAATTTATAATGTCATTGTTACAGCTCATGCATTTGTAATAATTTTTTTTATAGTAATACCAATTATAATTGGAGGATTTGGAAATTGATTAGTACCACTAATATTAGGAGCCCCTGATATAGCTTTTCCACGAATAAATAATATAAGATTTTGAATACTTCCTCCTTCTTTAACTTTATTATTAGCTAGAAGAATAGTAGAAAATGGGGCAGGAACAGGATGAACTGTTTATCCTCCTCTTTCATCAGGAATCGCCCATGGAGGAGCCTCTGTTGATTTAGCTATTTTTTC…	Terje Jonassen
Rhamphomyia albipennis					genbank/bold	MZ624826	AACATTATATTTTATTTTTGGGGCTTGAGCTGGAATAGTGGGAACTTCTTTAAGAATTTTAATTCGAATAGAATTAGGACATCCAGGAGCATTAATTGGAGACGACCAAATTTATAACGTAATCGTTACAGCCCATGCTTTCGTAATAATTTTTTTTATAGTAATACCAATTATAATTGGAGGGTTTGGAAATTGGTTAGTTCCTTTAATATTAGGAGCTCCCGATATAGCCTTCCCTCGAATAAATAATATAAGTTTTTGAATACTACCCCCATCTTTAACTTTACTATTATCTAGTAGTATAGTAGAAAATGGAGCTGGAACTGGATGAACAGTCTATCCCCCTCTATCCTCAGGAATTGCTCATGGAGGAGCCTCAGTTGATTTAGCTATTTTTTC…	Kaj Winqvist
Rhamphomyia albohirta	literature		NNNNNNNNNNNNNNNNNNNNNNNNNNNNNNTTGTTGTCTACTGCANTAGGATGTAAAACTTACAAAATGAAATATGGTAATCGGGGTCATAACCTACCCTGTATTCATCATGGAACTGGACGTTGTTTTATGACATCACAGAATCATGGATTTGCTGTTGATGCAAAAACATTACCACAGGACTGGGAAACTCTTTTCACAAATGCAAATGATAACACAAATGAAGGAATTATACATAAAACAAAGCCTTATTTTTCAGTTCAATTTCATCCTGAACATACAGCCGGTCCAGAAGATTTAGAATTACTTTTTGACGTTTTCTTAGAATCTGTTAAAGAAAAATTAACTGGAAATATTCAAAAKAATAGTGTTAAGCAAAATTTAATTGATAAACTGTCA…	Murray et al. 2020
Rhamphomyia crassirostris	literature		CCAATTTTTGGTATATGTTTGGGTCATCAATTATTGTCAACTGCAATTGGTTGTAAAACTTTTAAAATGAAATATGGTAATCGTGGACATAATTTACCATGTATTCATCATGGAACTGGACGTTGTTTTATGACTTCACAGAATCATGGATTTGCTGTTGATGCCGGTACATTACCAGCAGAATGGGAAGCACTATTCACAAATGCCAACGATAATACAAATGAAGGTATTATACACAAAACTAAACCATATTTTTCCGTTCAATTCCATCCAGAACATACAGCTGGTCCAGAAGATTTAGAATTACTTTTTGATGTTTTCCTAGAAGCTGTAAAACAAAAATTAAATGGCAATATTGAAAACAAAAGTGTTAAACAAAACTTAATTGATAAATTATCA…	Murray et al. 2020	bold		AACATTATACTTTATTTTTGGGGCTTGAGCAGGAATGGTAGGAACTTCTTTAAGAATCCTAATTCGAATAGAATTAGGACACCCAGGGGCATTAATTGGAGACGATCAAATTTATAATGTGATTGTTACTGCACATGCTTTTGTAATAATTTTTTTTATAGTTATACCTATTATAATTGGAGGATTTGGAAATTGATTAGTACCATTGATACTAGGAGCTCCTGATATAGCTTTCCCCCGAATAAATAATATAAGTTTTTGAATACTTCCTCCTTCTTTGACCCTACTATTATCTAGTAGTATAGTAGAAAATGGAGCAGGAACAGGATGAACCGTTTATCCCCCCCTATCTTCTGGAATCGCTCATGGAGGAGCTTCTGTAGATCTTGCTATTTTTTC…	Emma Wahlberg
Rhamphomyia curvula					bold		CACATTATATTTTATTTTTGGAGCTTGAGCTGGTATAGTAGGAACCTCATTAAGTATTCTAATTCGAATAGAATTAGGACATCCAGGAGCTTTAATTGGTGATGACCAAATTTATAACGTAATTGTTACAGCTCATGCTTTCGTAATAATTTTTTTTATAGTTATACCTATTATAATTGGAGGATTTGGTAATTGATTAGTTCCTTTAATATTAGGAGCTCCTGACATAGCTTTTCCTCGAATAAATAATATAAGTTTTTGAATGCTCCCCCCTTCTTTAACTTTATTATTATCTAGTAGTATGGTAGAAAACGGAGCTGGTACTGGATGAACAGTTTATCCACCTTTATCTTCAGGAATTGCCCATGGAGGGGCATCAGTTGACTTAGCTATTTTTTC…	Terje Jonassen
Rhamphomyia dentipes			CCAATTTTTGGAATATGTTTGGGTCATCAGTTGTTATCGACTGCAATTGGTTGTAAAACATATAAAATGAAATATGGTAATCGTGGCCATAATCTGCCATGTATTCATCATGGGACTGGACGCTGTTTTATGACGTCACARAATCATGGTTTTGCTGTTGATGCAGAAACATTACCAGCAGAATGGGAAGCACTWTTTACAAATGCCAATGACAATACAAAYGAAGGAATTATACATAAAACTAAACCATAYTTTTCAGTTCAATTTCATCCTGAACATACAGCTGGCCCAGAAGATTTAGAATTACTTTTTGACGTTTTCTTGGAAGCTGTTAAAGAAAAATTAACTGGAAATAAGCAAAACAGAAGTGTCAAACAGAATTTAATTGAGAAATTGACA…	Murray et al. 2020
Rhamphomyia filicauda					bold		AACATTATATTTTATTTTTGGGGCCTGGGCAGGTATAGTAGGAACTTCATTAAGAATTTTAATTCGAATAGAATTAGGACACCCAGGTGCATTAATTGGAGATGACCAAATTTATAACGTAATTGTTACAGCCCATGCTTTTGTAATAATTTTTTTTATAGTAATACCTATTATAATTGGAGGATTTGGTAATTGATTAGTTCCTCTAATATTAGGAGCACCAGATATAGCCTTTCCACGAATAAATAATATAAGTTTTTGAATATTACCCCCATCTTTAACTTTATTATTATCTAGTAGTATAGTAGAAAACGGAGCTGGAACAGGATGAACGGTTTATCCACCCCTATCCTCAGGGATCGCTCATGGGGGGGCATCAGTCGACTTAGCTATCTTTTC…	B. J. Sinclair
Rhamphomyia geniculata					bold		TACATTATACTTTATTTTTGGAGCTTGAGCCGGTATAGTAGGGACTTCCTTAAGTATTCTAATTCGAATAGAATTAGGCCACCCAGGAGCTCTAATTGGCGATGACCAAATTTATAATGTAATTGTAACAGCACATGCTTTTGTAATAATTTTTTTTATGGTAATACCTATTATAATTGGAGGATTTGGTAATTGATTAGTACCATTAATATTAGGAGCCCCAGATATAGCTTTCCCTCGAATAAATAATATAAGTTTTTGAATACTTCCCCCTTCTTTAACTTTATTATTATCTAGTAGTATAGTAGAAAATGGAGCTGGAACTGGATGAACAGTTTATCCTCCTTTATCCTCAGGAATTGCCCATGGAGGAGCTTCAGTTGATTTAGCTATTTTTTC…	Terje Jonassen
Rhamphomyia hoeli					bold		TATCTTTATGATTTGTTGACCGTATGTGAGAGAGCGCCTACCATCTCTCTCAACAACAACAACGGAGGAGCAGGAAAAGAGAGAGATGGTAGGCGCTCTCTCACATACATTCAACAATCATAAAGATATTGGCACATTATATTTTATTTTTGGGGCTTGAGCCGGAATAGTAGGGACATCATTAAGAATTTTAATTCGAATAGAACTAGGCCACCCAGGAGCTTTAATTGGAGATGACCAAATTTATAATGTAATTGTTACAGCTCATGCTTTTGTAATAATTTTTTTTATAGTTATACCAATTATAATTGGAGGGTTTGGTAATTGATTAGTTCCTTTAATATTAGGAGCCCCTGATATAGCTTTTCCTCGAATAAATAATATAAGTTTTTGGATACT…	Renee Miskie
Rhamphomyia hybotina					bold		AACATTATATTTTATTTTTGGGGCTTGAGCTGGAATAGTAGGAACTTCTTTAAGTATTCTAATCCGTATAGAATTAGGTCACCCTGGAGCCTTAATTGGAGATGATCAAATTTATAATGTAATTGTAACTGCTCATGCATTTGTAATAATTTTTTTTATAGTTATACCTATTATAATTGGAGGATTTGGTAATTGATTAGTACCCCTAATATTAGGAGCCCCGGATATAGCTTTCCCTCGAATAAATAATATAAGATTTTGAATATTACCCCCATCTTTAACTCTTCTGTTATCTAGTAGTATAGTAGAAAACGGAGCTGGAACAGGATGAACTGTTTATCCCCCCCTATCATCAGGAATTGCACATGGAGGAGCCTCAGTTGATTTAGCAATTTTTTC…	Terje Jonassen
Rhamphomyia longicauda	genbank	KP264755	TATCCAGAATCAATGACAGATCGTTCATATCGTGATCAAATTTTAGTATTAACATATCCAATGATTGGTAATTATGGTGTACCAACTGAAAATGATATTGATATATATGGTTTACCAAAACATTTTGAATGGATTAATGGTATATCGGTAGCTGGTTTAGTTGTTGGTGAAATATGTACAACTCCATCACATTGGCGACAAACTCGTACACTATCAAAATGGATGGAAGATCAGGGTATACCAGGAATTAGTGATATTGATACTAGAGCATTAACAAAGAAAATTCGTGAGAATGGTACCATTTTAGGTAGAATTGCATATGAACTCCCGAAACCTGATATAAGTTTAAATATCTTGGATCCAAATACAAGAAATTTGGTGGCCGAATGTTCAGTTAAA…	Watts et al. 2016	bold		GACTCTTTATTTTATTTTTGGAGCTTGAGCTGGAATAGTTGGAACTTCATTAAGAATCTTAATTCGAATAGAATTAGGCCACCCTGGTGCCTTAATTGGCGATGATCAAATCTATAATGTAATTGTAACAGCTCATGCCTTTGTAATAATTTTTTTTATAGTTATACCTATTATAATTGGAGGATTTGGAAATTGATTAGTTCCTTTAATATTAGGAGCCCCTGATATAGCCTTTCCACGAATAAATAATATAAGATTTTGAATACTACCACCTTCTTTAACTCTACTTTTATCTAGTAGTATAGTAGAAAACGGAGCCGGAACAGGTTGAACCGTTTATCCCCCTTTATCTTCTGCTATTGCCCATGGAGGTGCATCTGTTGATCTAGCAATTTTTTC…	Kate Perez
Rhamphomyia longipes	literature		CCAATTTTTGGCATATGTTTGGGACATCAATTGTTGTCTACTGCAATAGGATGTAAAACTTACAAAATGAAATATGGTAATCGTGGTCATAACCTACCCTGTATTCATCATGGAACTGGACGTTGTTTTATGACATCACAGAATCATGGATTTGCTGTTGATGCAAAAACATTACCACAGGACTGGGAAACTCTTTTCACAAATGCAAATGATAACACAAATGAAGGAATTATACATAAAACAAAGCCTTATTTTTCAGTTCAATTTCATCCTGAACATACAGCCGGTCCAGAAGATTTAGAATTACTTTTTGACGTTTTCTTAGAATCTGTTAAAGAAAAATTAACTGGAAATATTCAAAATAATAGTGTTAAGCAAAATTTAATTGATAAACTGTCA…	Murray et al. 2020
Rhamphomyia marginata					genbank/bold	MZ610363	CACATTGTATTTTATTTTTGGAGCTTGAGCTGGAATAGTCGGGACTTCATTAAGTATTCTAATTCGAATAGAATTAGGACACCCAGGAGCTTTAATTGGAGATGACCAAATTTATAATGTTATTGTTACAGCACATGCTTTTGTAATAATTTTTTTTATAGTTATACCAATTATAATTGGAGGATTTGGTAATTGATTAGTCCCTTTGATATTAGGGGCCCCTGATATAGCCTTCCCTCGAATAAATAATATAAGTTTTTGGATACTCCCCCCTTCTTTAACTTTATTATTATCTAGTAGTATAGTAGAAAACGGAGCTGGAACAGGATGAACTGTCTACCCCCCTCTCTCTTCAGGAATTGCTCATGGAGGAGCTTCAGTTGATTTAGCTATTTTTTC…	Jere Kahanpaa
Rhamphomyia nigrita					bold		ACGAGCGTCTGAGAGATTCAACCAATCATAAAGATATTGGAACATTATATTTTATTTTTGGGGCTTGAGCAGGGATAGTCGGTACTTCTCTTAGAATTTTAATCCGAATAGAATTAGGACATCCAGGAGCACTAATTGGAGATGACCAAATTTATAATGTAATTGTCACAGCTCATGCTTTCGTAATAATTTTTTTTATAGTTATACCTATTATAATTGGAGGATTTGGTAATTGACTTGTACCTCTAATGCTAGGAGCTCCTGATATGGCTTTCCCTCGAATAAATAATATAAGTTTTTGAATACTCCCCCCTTCTTTAACTTTATTATTGTCTAGAAGTATAGTCGAAAACGGAGCTGGAACAGGTTGAACAGTTTATCCGCCTTTATCCTCAGGAA…	Kate Perez
Rhamphomyia nodipes					genbank/bold	MZ629729	TACATTATATTTTATTTTTGGAGCATGAGCAGGTATAGTAGGAACTTCTTTAAGAATCCTTATTCGAATAGAATTAGGGCATCCTGGAGCTCTAATTGGAGACGACCAAATTTATAATGTAATTGTCACAGCTCATGCATTTGTAATAATTTTTTTTATAGTAATACCCATTATAATTGGAGGGTTTGGAAATTGATTAGTTCCCCTCATATTAGGAGCACCTGATATAGCTTTCCCTCGAATAAATAATATAAGCTTTTGAATACTACCCCCCTCTTTAACCCTTCTATTATCTAGTAGTATAGTAGAAAATGGAGCTGGAACAGGCTGAACAGTATACCCCCCCTTATCTTCAGGTATCGCCCATGGAGGCGCTTCAGTAGATTTAGCTATTTTTTC…	Jere Kahanpaa
Rhamphomyia scutellaris	genbank	KP264754	TACTTATCCAATGATTGGTAATTATGGTGTACCAACTGAAAATGATATCGATATATATGGTTTACCAAAAAATTTTGAATGGATCGAAGGTATATCTGTAGCTGGATTAGTAGTTGGTGAAATATGTACAACACCATCGCATTGGCGACAAACACGTACACTATCCAAATGGATGGAAGATCAGGGTATACCTGGAATTAGTGACATTGATACTCGAGCATTAACAAAGAAAATCCGAGATAATGGTACTATTTTAGGTAGAATTGCATATGAATTACCAAAACCAGATATAAAGTTAAATTTTTTGGATCCGAATACAAGAAATTTAGTAGCCGAATGTTCAGTTAAAAAGCCAATTGTTTATAATCCAAATGGATCACCGCGAATTTGTGCAATTGA…	Watts et al. 2016	genbank/bold	KP264880	GGAATAGTTGGAACTTCTTTAAGTATTTTAATTCGAATAGAATTAGGACACCCAGGAGCCCTAATTGGAGATGATCAAATTTATAATGTAATTGTAACAGCCCATGCATTCGTAATAATTTTCTTTATAGTAATACCTATCATAATTGGAGGATTCGGTAATTGATTAGTCCCTCTTATATTAGGAGCCCCAGATATAGCTTTTCCCCGAATAAATAATATAAGCTTTTGGATATTACCACCATCTTTAACTTTACTCTTATCTAGTAGTATAGTAGAAAATGGAGCTGGAACAGGATGAACTGTTTATCCCCCCTTATCGTCAGGAATCGCTCATGGAGGAGCTTCAGTTGACTTAGCTATTTTTTCACTTCATTTAGCTGGAATTTCATCAATTCTA…
Rhamphomyia spinipes					bold		AACACTATATTTTATGGTCGGTGCTTGGGCTGGAATAGTAGGAACTTCATTAAGTTTTTTAATTCGAATAGAATTAGGACACCCTGGAGCTTTAATTGGGGATGATCAAATTTATAATGTAATCGTTACTGCTCATGCTTTTGTAATGATTTTCTTTATAGTAATACCTATTATAATTGGTGGATTTGGTAATTGATTAGTTCCTTTAATATTAGGTGCACCAGATATAGCTTTCCCACGAATAAACAATATAAGCTTTTGGTTACTCCCCCCTTCTTTAACTTTACTATTATCTAGTAGTATAGTGGAAAATGGAGCAGGAACAGGGTGAACAGTTTACCCCCCCCTATCTTCGGGAATTGCCCATGGGGGAGCTTCAGTAGATTTAGCTATCTTTTC…	Emma Wahlberg
Rhamphomyia stigmosa	literature		NNNNNNNNNNNNNNNNNNNNNNNNNNNNNNNNNNNNNNNNNNNNNNNNNNNNNNNNNNNNNNNNNNNNNNNNNNNNNNNNNNNNNNNNNNNNNNNNNNNNNNNNNNNNNNNNGCACTGGACGTTGTTTTATGACATCACAGAATCATGGATTTGCTGTTGATGCGGAAACATTACCAACAGAATGGGAAATACTTTTTACAAATGCCAACGATAATTCAAATGAAGGAATTATACATAAAACAAAACCTTATTTTTCAGTTCAATTTCATCCTGAACATACCGCTGGTCCCGAAGATTTAGAATTACTTTTTGATGTTTTCTTAGAAGCTGTTAAACAAAATTTAACTGGAAATATTGATCATAAAACTGTTAAGCAAAATTTAATTGATAAATTGTCA…	Murray et al. 2020	genbank/bold	MN868977	AACATTATATTTTATTTTCGGAGCTTGGGCTGGAATAGTAGGGACTTCATTAAGAATTTTAATTCGAATAGAATTAGGGCACCCTGGAGCTCTAATTGGAGATGATCAAATTTATAATGTAATTGTCACTGCTCATGCTTTTGTTATAATTTTTTTTATAGTAATGCCCATTATAATCGGAGGATTTGGTAACTGATTAGTCCCATTAATACTGGGGGCTCCTGATATAGCTTTCCCACGAATAAATAATATAAGTTTTTGAATGCTCCCCCCATCTTTAACATTATTATTATCTAGTAGTATAGTAGAAAATGGGGCTGGGACAGGATGAACAGTTTATCCCCCCCTTTCTTCAGGAATTGCCCATGGAGGGGCCTCAGTTGACTTAGCCATTTTTTC…	Caroline Rhoden
Rhamphomyia sulcata	literature		NNNNNNNNNNNNNNNNNNNNNNNNNNNNNNNNNNNNNNNNNNNNNNNNNNNNNNNNNNNNNNNAAAATGAAATATGGTAATCGCGGACATAATCTTCCATGTATTCATCATGGAACNGGACGTTGTTTTATGACATCACAAAATCATGGATTTGCTGTTGATGCGGAAACATTACCAGCCGAATGGGAGATACTTTTCACAAATGCCAATGATAATACAAATGAAGGAATTATACATAAAACCAAACCATATTTTTCAGTTCAATTTCATCCTGAACATACAGCTGGTCCAGAAGATTTAGAATTACTTTTTGATGTTTTCTTAGACGCTGTTAAACAAAATTTAACTGGAAATATTGAAAACAAAACTATTAAGCAAAATTTAATTGATAAATTGACA…	Murray et al. 2020	bold		AACATTATATTTTATTTGCGGGGATTGAGCTGGAATAGTAGGAACTTCAGCTGAGTATTTAATTCGAATAGAATTAGGGCACCCAGGAGCTTTAATTGGTGATGATCAAATTTATAATGTAATTGTTACTGCTCATGCTTTTGTGATAATTTTTTTTATAGTAATACCTATTATAATTGGAGGATTTGGAAATTGATTAGTCCCTTTAATATTAGGAGCACCTGATATAGCTTTCCCACGAATAAATAATATAAGTTTTTGAATACTACCTCCCTCTTTAACTTTATTACTATCAAGTAGTATAGTGGAAAATGGGGCCGGTACAGGATGAACAGTTTATCCTCCTTTATCATCAGGAATTGCTCATGGAGGAGCTTCAGTTGATTTAGCTATTTTTTC…	Emma Wahlberg
Rhamphomyia tibiella	literature		NNNNNNNNNGGAATATGTTTGGGTCATCAATTATTATCGACTGCGATTGGTTGTAAAACATATAAAATGAAATATGGTAATCGTGGTCATAATCTTCCATGTATTCATCATGGTACTGGCCGCTGTTTTATGACATCACAGAATCATGGTTTTGCTGTTGATGCAGACACATTACCAGCAGAMTGGGAAGCACTTTTTACAAATGCCAATGACARTACGAATGAAGGAATTATACATAAAACAAAACCTTATTTTTCAGTTCAATTTCATCCTGAACATACAGCTGGGCCAGAAGATTTAGAATTACTTTTTGATGTTTTCTTGGAAGCTGTTAAAGACAAATTAACTGGAAATAATCAAAACAGAAGTGTTAAGCAAAGTTTAATTGATAAATTGTCA…	Murray et al. 2020	bold		CACATTATATTTTATTTTTGGAGCTTGAGCTGGAATAGTAGGAACTTCATTAAGTATTTTAATTCGAATAGAATTAGGACACCCAGGAGCTTTAATTGGAGATGATCAAATTTATAATGTAATTGTTACAGCTCATGCTTTTGTAATAATTTTTTTTATAGTTATACCTATTATAATTGGAGGATTTGGTAATTGATTAGTACCTTTAATATTAGGAGCCCCAGATATAGCTTTTCCTCGAATAAATAATATAAGTTTCTGAATACTCCCCCCTTCTTTAACTTTATTATTATCTAGTTCAATAGTAGAAAATGGAGCTGGAACTGGATGAACAGTTTACCCTCCTTTATCATCAGGAATTGCTCATGGCGGAGCCTCAGTTGACTTAGCTATTTTTTC…	Terje Jonassen
Rhamphomyia umbripennis	literature		CCAATTTTTGGAATATGTTTGGGTCATCAATTGTTGAGTACTGCAATTGGTTGTAAAACTTATAAAATGAAATATGGTAATCGGGGACATAATCTTCCATGCATGCATCATGGTACTGGTCGTTGTTTTATGACATCACAGAATCATGGCTTTGCTGTTGATGATACAACATTACCGCCAGAATGGGAAACACTTTTCACCAACGCAAATGATAATACAAATGAAGGAATTGTACATAAGACCAAACCTTATTTTTCGGTTCAATTTCACCCCGAACATATGGCTGGTCCTGAAGATCTTGAAATTCTTTTTGACATTTTCTTAGAAGCTATTAAAGAAAACTTAAGTGGAAATATACAAAACAAAAGTGTTAAGCAAAATTTAATTGATATTTTGTCA…	Murray et al. 2020
Rhamphomyia variabilis					genbank/bold	MZ624780	TACATTATATTTTATTTTTGGGGCCTGAGCAGGAATGGTAGGGACTTCTTTAAGTATTTTAATTCGAATAGAACTTGGACATCCAGGTGCTTTAATTGGAGATGACCAAATCTATAATGTTATTGTTACTGCACATGCTTTTGTAATGATTTTTTTTATAGTAATACCCATTATAATTGGAGGTTTTGGAAATTGATTAGTTCCTCTAATATTAGGTGCCCCAGATATAGCTTTTCCTCGAATAAATAATATAAGTTTTTGAATATTACCTCCTTCTTTAACTCTATTATTATCCAGTAGTATAGTAGAAAATGGAGCTGGAACAGGATGAACTGTTTATCCGCCCCTTTCTTCAGGAATTGCTCATGGAGGTGCTTCAGTAGATCTAGCAATTTTTTC…	Jere Kahanpaa
